# WheresWalker: a pipeline for rapid mutation mapping using whole genome sequencing

**DOI:** 10.1101/2024.08.14.607950

**Authors:** McKenna Feltes, Aleksey V. Zimin, Sofia Angel, Nainika Pansari, Monica R. Hensley, Jennifer L. Anderson, Meng-Chieh Shen, Mackenzie Klemek, Yi Shen, Vighnesh S. Ginde, Hannah Kozan, Nhan V. Le, Vivian P. Truong, Meredith H. Wilson, Steven L. Salzberg, Steven A. Farber

**Author notes:** Corresponding author Correspondence to Steven A. Farber.

## Abstract

Forward genetic screening is a powerful approach to assign functions to genes and can be used to elucidate the many genes whose functions remain unknown. Chemical mutagenesis is an unbiased and efficient method for generating point mutations in the founding generation of animals in a forward genetic screening experiment. Missense and nonsense mutations induced by chemical mutagenesis can lead to the generation of partial function, gain-of-function, or null alleles that underlie compelling phenotypes, but positional cloning of the underlying causative single base pair changes can be laborious and time-consuming, especially in large polymorphic genomes. Current methods use a bioinformatic mapping-by-sequencing approach which often identifies large genomic regions which contain an intractable number of candidate genes for testing. Here, we describe WheresWalker, a modern mapping-by-sequencing algorithm that identifies a mutation-containing interval and then supports positional cloning to refine the interval which drastically reduces the number of potential candidates allowing for extremely rapid mutation identification. We validated this method using mutants from a forward genetic mutagenesis screen in zebrafish for modifiers of ApoB-lipoprotein metabolism. WheresWalker correctly maps and identifies novel zebrafish mutations in *mttp*, *apobb.1*, and *mia2* genes, as well as a previously published mutation in maize. Further, we use WheresWalker to identify a previously unappreciated ApoB-lipoprotein metabolism-modifying locus, *slc3a2a*.
