## Supplementary material for "WheresWalker: a pipeline for rapid mutation mapping using whole genome sequencing": Oligo sequences and PCR parameters

### Sheet: oligos
CRISPR
Description	ID	Sequence
slc3a2a sgRNA template, site 1	SFMRF324	TAATACGACTCACTATAGGTGCCTGTCGGAGTTTCGCGTTTTAGAGCTAGAAATAGC
slc3a2a sgRNA template, site 2	SFMRF325	TAATACGACTCACTATAGGACTATGGAGATTCCTGAGGTTTTAGAGCTAGAAATAGC
slc3a2a sgRNA template, site 3	SFMRF326	TAATACGACTCACTATAGGTCTAACACCCAATTATCGGTTTTAGAGCTAGAAATAGC
slc3a2a sgRNA template, site 4	SFMRF327	TAATACGACTCACTATAGGAACACAGGTGTTCCCGGCGTTTTAGAGCTAGAAATAGC
slc3a2b sgRNA template, site 1	SFMRF404	TAATACGACTCACTATAGGGCCATTCTTCTCGGTTACGTTTTAGAGCTAGAAATAGC
slc3a2b sgRNA template, site 2	SFMRF405	TAATACGACTCACTATAGGTAGGCATCTCCGTTATTTGTTTTAGAGCTAGAAATAGC
slc3a2b sgRNA template, site 3	SFMRF406	TAATACGACTCACTATAGGGCTGCTGCCCCGACTTTTGTTTTAGAGCTAGAAATAGC
slc3a2b sgRNA template, site 4	SFMRF407	TAATACGACTCACTATAGGACTGGCTTGGAACATCGGGTTTTAGAGCTAGAAATAGC
CRISPR tail primer	SFMS73	AAAAGCACCGACTCGGTGCCACTTTTTCAAGTTGATAACGGACTAGCCTTATTTTAACTTGCTATTTCTAGCTCTAAAAC
Genotyping
Assay	FWD: ID	FWD: Sequence	REV: ID	REV: Sequence	Product Size (bp)	Annealing Temp (C)
arches genotyping	SFMRF111	TTGGTCTGCTGGCTAACCTT	SFMRF110	GGAAAGTGGTTTTGTCCATCTGAAT	205	60
arches sequencing	SFMRF111	TTGGTCTGCTGGCTAACCTT	SFMRF104	GAGCTAGATGCTAACGGTCCA	400	60
zion genotyping	SFMRF344	AACTCCAGCATTGCCCGTCAAACTCCAT	SFMRF346	TGAATGCCACCCTCACCCCA	116	60
zion sequencing	SFMRF460	GCAGTGTTGTGCATCTCGTCT	SFMRF346	TGAATGCCACCCTCACCCCA	399	62
slc3a2a g1	SFMRF350	GAACTGAACGAGATGGATCAGGA	SFMRF351	TTGACTTCTGCGTCCTCCG	110	55
slc3a2a g2/3	SFMRF347	ACAGCCTTCTGGTTTGTTGACT	SFMRF349	GCACTTACTTTGAGTTTCTCGGC	148	55
slc3a2a g4	SFMRF345	AACTCCAGCATTGCCCGTCA	SFMRF346	TGAATGCCACCCTCACCCCA	116	55
slc3a2b g1	SFMRF816	GAGAAGCAGCCCATGACAGA	SFMRF817	GTTACCCACCCTGGTGTTCC	167	58
slc3a2b g2	SFMRF818	GGCACAGTTTAAAGAAGTCATTACG	SFMRF819	GCAGGCTGTAAAGACAAGCATC	428	57
slc3a2b g3	SFMRF820	TACTGGCATGATTCTCTGCCC	SFMRF821	TGCGTCCGTCTGGTTATGAA	214	56
slc3a2b g4	SFMRF822	ACAAAACTGGTGTGGACTTGC	SFMRF823	CCTGGCAGAGTGAGCAACATA	208	57
slc3a2a sequencing	SFMRF827	AACCTCTGACCTCCTCTCTTGT	SFMRF349	GCACTTACTTTGAGTTTCTCGGC	420	55
Mapping
Mutant	Marker	chromosome	Position	Ref Seq	Alt Seq	Indel Size (bp)	FWD: ID	FWD: Sequence	REV: ID	REV: Sequence	Product Size (bp)	Annealing Temp (C)
arches	Aa	chr01	4935997	TTTCTGCT	TT	-6	SFMRF174	GGAGTGAAAGCGTCTGAGGTC	SFMRF175	TAAAGTCAAGGGCTTGAGGCTG	107	55
arches	Ba	chr01	10709107	ATAACGTT	AT	-6	SFMRF178	CTAAGCACGTCAGCACTTTTCC	SFMRF179	GGAATGTGTGCAGATTCGTTCTC	75	55
zion	Az	chr07	31609203	CAATCTCACTCAAATTCTTGCTAA	CA	-22	SFMRF266	CGCCCATAAAGCTTGGGCTA	SFMRF267	TTTTTCGCCCAGCAGAGACT	109	58*
zion	Bz	chr07	29087847	AACATTCAATGGGGTCA	AA	-15	SFMRF262	AAAGTGAGGTCCCGAAAGACA	SFMRF263	TCTGGACCTCTCACAGGATCT	111	55*
zion	Cz	chr07	28090051	GTGTTGAGTGTTAG	GG	-12	SFMRF154	CACCAAGAGATACACTTTTTGACTT	SFMRF155	TCGGTGTAAATGCTGATCTCTGA	275	62
zion	Dz	chr07	26124850	AAAGGTAAGGTTA	AA	-11	SFMRF152	GTGTAACAGTGATGCCCCAAT	SFMRF153	TGTCTGTCGGTTCGAGTTCTG	127	62
zion	Ez	chr07	19034592	AAACTTGTAGTTTTTTATTA	AA	-18	SFMRF340	GGAAGATAGGCAGATAGACAGATGG	SFMRF341	AAAAGCTGCAAGTTAACAGAACT	234	55
*experimental annealing temperature not noted. Annealing temperature suggested based on Tm of oligos
